# Rapid isothermal amplification of the diatom RuBisCO gene from eDNA and eRNA reveals their abundance and photosynthetic physiology

**DOI:** 10.64898/2026.08.30.748096

**Authors:** Frédéric G. Verret, Katherine Hartle-Mougiou, Christos Chantzaras, Alexandra Peltekis, Francesca Margiotta, Diana Sarno, Ulisse Cardini, Marco Alba, Valeria Pizziol, Ioannis Markopoulos, Isavella Papadopoulou, Roberto Gallia, Isabella Percopo, Ferdinando Tramontano, Maira Maselli, Antonio Novellino, Stella Psarra, Marina Montresor, Matthew C. Mowlem, Electra Gizeli, Martha Valiadi

**Affiliations:** Foundation for Research and Technology Hellas, Institute of Molecular Biology and Biotechnology, Nikolaou Plastira 100, 70013, Heraklion, Crete, Greece; Department of Biology, University of Crete, Voutes Campus, 70013, Heraklion, Crete, Greece; Hellenic Centre for Marine Research, Institute of Oceanography, P.O.Box 2214, 71601, Heraklion, Crete, Greece; Department of Research Infrastructures for Marine Biological esources (RIMAR), Stazione Zoologica Anton Dohrn, Naples, Italy; Department of Integrative Marine Ecology (EMI), Stazione Zoologica Anton Dohrn, Genoa Marine Center, Genoa, Italy; ETT|DEDAGroup, Via Enrico Albareto 21, 16153, Genova, Italy; Department of Integrative Marine Ecology (EMI), Stazione Zoologica Anton Dohrn, Naples, Italy; Ocean Technology and Engineering Group, National Oceanography Centre, European Way, SO14 3ZH, Southampton, United Kingdom

**Keywords:** Diatoms, Rubisco, Chloroplast, Carbon fixation, ocean biomolecular observing, photosynthesis, phytoplankton, recombinase polymerase amplification

## Abstract

Diatoms are major contributors to marine primary production, yet current approaches for monitoring their abundance and function rely on coarse satellite chlorophyll estimates or sparse cell counts and bulk carbon fixation measurements. Molecular markers are a promising approach for high-resolution measurement of both abundance and metabolic activity through analysis of environmental DNA (eDNA) and RNA (eRNA). We present an isothermal quantitative recombinase polymerase amplification (qRPA) assay targeting *rbc*L gene copies and transcripts of marine diatoms, operating at low temperature and producing results in less than 15 min. We demonstrate specificity and calibration across diverse diatom taxa, then apply the assay to eDNA and eRNA samples from the Long-Term Ecological Research Mare Chiara site in the Gulf of Naples, Italy, alongside microscopy, chlorophyll, physicochemical, and carbon-fixation data. Diatom *rbc*L DNA tracked abundance across five orders of magnitude despite seasonal shifts in community composition. Combining molecular and optical data revealed increased cellular *rbc*L copies and chlorophyll in low-light winter populations, suggesting enhanced photosynthetic capacity despite lower abundance. Furthermore, *rbc*L RNA reflected total carbon fixation rates and identified populations with differing carbon fixation activity. These results support rapid, RPA-based *rbc*L quantification as a robust approach for biomolecular ocean observing.

**Graphical abstract:** 
