## Supplementary Information for "Rapid isothermal amplification of the diatom RuBisCO gene from eDNA and eRNA reveals their abundance and photosynthetic physiology"

### Sheet: Spreadsheet_S1
Spreadsheet S1: Phytoplankton species grown in laboratory cultures and analyzed in this study.
Phytoplankton species name (synonyme)	Abbreviation	Phytogroup	Origine	Strain ID	Provider	Accession number of PCR amplified rbcL fragment deposited to the ENA database (studies accession number PRJEB107962)	Organism name and sequence accession number of best hits found in the GenBank database following Blastn of PCR amplified rbcL fragments
Amphiprora sp.	Amphiprora	Bacillariophyta	Mediterranean Sea (Gulf of Heraklion)	na	Isolated in this study	OZ412603	Amphiprora paludosa (FJ002140.1)
Astartiella sp.	Astartiella	Bacillariophyta	Mediterranean Sea (Gulf of Heraklion)	na	Isolated in this study	OZ412609	Astartiella bornmanii (MT981082.1)
Chaetoceros tenuissimus	C. tenuissimus	Bacillariophyta	Mediterranean Sea (Gulf of Naples)	Na82C3	Wiebe Kooistra	OZ412604	na
Coscinodiscus sp.	Coscinodiscus	Bacillariophyta	Mediterranean Sea (Gulf of Heraklion)	na	Isolated in this study	OZ412606	Minidiscus trioculatus (DQ514793.1)
Cyclotella cryptica (Stephanocyclus cryptica)	C. cryptica	Bacillariophyta	Atlantic Ocean	CCMP332	Bigelow NCMA	OZ412602	na
Diploneis sp.	Diploneis	Bacillariophyta	Mediterranean Sea (Gulf of Heraklion)	na	Isolated in this study	OZ412605	Diploneis sp. (PP374915.1)
Hyalodiscus stelliger (Podosira stelligera)	H. stelliger	Bacillariophyta	Atlantic Ocean	ECT2AJA-156	Andrew Alverson	OZ412607	na
Minidiscus variabilis	M. variabilis	Bacillariophyta	Atlantic Ocean	CCMP495	Bigelow NCMA	OZ412597	na
Navicula sp.	Navicula	Bacillariophyta	Mediterranean Sea (Gulf of Heraklion)	na	Isolated in this study	OZ412596	Navicula perminuta (PP374901.1)
Phaeodactylum tricornutum	P. tricornutum	Bacillariophyta	Atlantic Ocean	CCAP1055/1	Bigelow NCMA	OZ416224	na
Psammodictyon sp.	Psammodictyon	Bacillariophyta	Mediterranean Sea (Gulf of Heraklion)	na	Isolated in this study	OZ412598	Psammodictyon sp. (PP374907.1)
Pseudo-nitzschia multistriata	P. multistriata	Bacillariophyta	Mediterranean Sea (Gulf of Naples)	1364-5	Mariella Ferrante	OZ412601	na
Thalassiosira rotula (Thalassiosira gravida)	T. rotula	Bacillariophyta	Mediterranean Sea (Gulf of Naples)	DI-3	Valeria Di Dato and Giovanna Romano	OZ412608	na
Thalassiosira weissflogii (Conticribra weissflogii)	T.weisflogii	Bacillariophyta	Atlantic Ocean	CCMP1336	Bigelow NCMA	OZ412600	na
Bathycoccus sp.	Bathycoccus	Chlorophyta	Mediterranean Sea	RCC4222	Roscoff Culture Collection	na	na
Micromonas commoda	M. commoda	Chlorophyta	Mediterranean Sea	RCC573	Roscoff Culture Collection	na	na
Nephroselmis sp.	Nephroselmis	Chlorophyta	Pacific Ocean	RCC1805	Roscoff Culture Collection	na	na
Ostreococcus tauri	O. tauri	Chlorophyta	Mediterranean Sea	RCC4221	Roscoff Culture Collection	na	na
Tetraselmis sp	Tetraselmis	Chlorophyta	Mediterranean Sea	na	Microphykos	na	na
Nannochloropsis gaditana (Microchloropsis gaditana)	N. gaditana	Eustigmatophytes	Mediterranean Sea	na	Microphykos	na	na
Emiliania huxleyi (Gephyrocapsa huxleyi)	E. huxleyi	Haptophytes	Mediterranean Sea	RCC6241	Roscoff Culture Collection	na	na
Tisochrysis lutea	Tisochrysis	Haptophytes	Oceania	CCAP 927/14	CCAP	na	na
Alexandrium minutum	A. minutum	Dinophyceae	Mediterranean Sea	RCC3030	Roscoff Culture Collection	na	na
Alexandrium tamarense	A. tamarens	Dinophyceae	Mediterranean Sea	RCC292	Roscoff Culture Collection	na	na
Phaeomonas parva	P. parva	Pinguiophyceae	Pacific Ocean	RCC6335	Roscoff Culture Collection	na	na
Rhizochromulina sp.	Rhizochromulina	Dictyochophyceae	Atlantic Ocean	RCC94	Roscoff Culture Collection	na	na
Aureococcus anophagefferens	A. anophagefferens	Pelagophyceae	Atlantic Ocean	RCC4094	Roscoff Culture Collection	na	na

### Sheet: Spreadsheet_S2
Spreadsheet S2: Details of the field samples including values of qPCR-inferred 18S rDNA copies L-1, qRPA-inferred rbcL gene copies L-1 and diatoms L-1, qRT-RPA inferred rbcL transcripts L-1 and carbon fixation rate. qRPA and qRT-RPA values are inferred from C. cryptica standard curves. NA : data not available.
Sample name	Location	Latidude	Longitude	Date (dd/mm/yyyy)	depth (m)	PO4 (mmol m-3)	NO2 (mmol m-3)	NO3 (mmol m-3)	Si(OH)4 (mmol m-3)	Chl a (mg m-3)	Temperature (°C)	Salinity (PSU)	Diatoms L-1 (Microscopy)	Dinoflagellates L-1 (Microscopy)	Coccolithophores L-1 (Microscopy)	Other flagellates L-1 (Microscopy)	Total phytoplankton L-1 (Microscopy)	rbcL gene copies L-1 (qRPA inferred)	rbcL transcripts L-1 (qRT-RPA inferred)	18S rDNA copies L-1 (qPCR inferred)	Diatoms L-1 (qRPA inferred)	Carbon fixation rate (13C incorporation) pg C L-1 h-1	Carbon fixation rate (qRT-RPA inferred) pg C L-1 h-1	Photosyntheticaly Active Radiation (PAR)	Cluster no
mc1343	LTER-MC, Gulf of Naples, Italy	40° 48.500'N	14° 15.000'E	2019-09-10	1	0.0506	0.1667	0.8943	1.1061	3.00455	25.6657	37.8723	3168422	44313	121863	7965371	11299969	4.27965e+08	8.43461e+09	2.79513e+08	5.53332e+06	NA	9.80769e+07	784.264	2
mc1344	LTER-MC, Gulf of Naples, Italy	40° 48.500'N	14° 15.000'E	2019-09-17	1	0.0415	0.1804	1.3835	1.737	1.7164	25.2533	37.9947	1867475	46111	289838	1459069	3662493	4.27965e+08	6.88639e+09	2.75984e+08	5.53332e+06	NA	8.66582e+07	742.503	2
mc1345	LTER-MC, Gulf of Naples, Italy	40° 48.500'N	14° 15.000'E	2019-09-25	1	0.0272	0.0591	1.316e-06	0.4302	0.628917	24.4668	38.0915	728548	5268	7904	403137	1144857	4.13102e+07	6.48919e+09	3.04042e+07	323745	NA	8.3237e+07	656.222	2
mc1347	LTER-MC, Gulf of Naples, Italy	40° 48.500'N	14° 15.000'E	2019-10-08	1	0.046287	0.0141908	0.066762	1.2687	0.842241	23.3097	38.0068	1215343	19762	13175	1156056	2404336	NA	NA	NA	NA	NA	NA	NA	NA
mc1356	LTER-MC, Gulf of Naples, Italy	40° 48.500'N	14° 15.000'E	2020-01-22	1	0.0778	0.3408	1.0105	2.4934	0.755249	14.9954	37.8498	304989	13834	83659	331996	734478	3.02709e+08	2.99587e+10	2.75329e+08	3.52231e+06	NA	2.31621e+08	314.573	1A
mc1357	LTER-MC, Gulf of Naples, Italy	40° 48.500'N	14° 15.000'E	2020-01-28	1	0.0746	0.3433	1.6268	1.5338	2.16352	14.9226	37.8853	840526	17126	135695	882685	1876032	NA	NA	NA	NA	NA	NA	NA	NA
mc1363	LTER-MC, Gulf of Naples, Italy	40° 48.500'N	14° 15.000'E	2020-07-03	1	0.1181	0.0443	0.1189	0.6743	4.22656	26.667	37.44	18412307	243725	22157	3877441	22555630	5.08862e+08	7.09494e+07	2.75901e+09	6.93529e+06	NA	4.18702e+06	980.534	2
mc1365	LTER-MC, Gulf of Naples, Italy	40° 48.500'N	14° 15.000'E	2020-07-14	1	0.076	0.1011	0.3797	1.1324	2.54006	26.5077	37.5746	10192130	144019	0	4874497	15210646	NA	NA	NA	NA	NA	NA	NA	NA
mc1413	LTER-MC, Gulf of Naples, Italy	40° 48.500'N	14° 15.000'E	2022-01-04	1	0.1269	0.4508	3.6355	5.1306	1.66088	15.7715	37.6192	368886	50061	55332	584945	1059224	2.54431e+08	3.45884e+10	1.82982e+08	3.46765e+06	NA	2.62337e+08	221.104	1A
mc1414	LTER-MC, Gulf of Naples, Italy	40° 48.500'N	14° 15.000'E	2022-01-11	1	0.0882	0.3692	1.6221	2.3986	0.757431	15.5784	37.79	125815	13834	49404	143601	332654	1.79964e+08	NA	2.4726e+07	2.20738e+06	NA	NA	262.983	1A
mc1415	LTER-MC, Gulf of Naples, Italy	40° 48.500'N	14° 15.000'E	2022-01-19	1	0.0446	0.1803	0.6354	1.5177	0.486408	15.1695	37.8549	57967	27008	42817	237799	365591	1.07056e+08	NA	3.63973e+07	569379	NA	NA	284.57	1A
mc1416	LTER-MC, Gulf of Naples, Italy	40° 48.500'N	14° 15.000'E	2022-01-25	1	0.0319	0.1752	0.4946	1.1341	0.473672	14.873	37.9203	53026	21408	47427	88268	210129	3.78845e+07	1.72978e+08	2.08067e+07	289177	NA	7.19448e+06	324.739	1A
mc1417	LTER-MC, Gulf of Naples, Italy	40° 48.500'N	14° 15.000'E	2022-02-03	1	0.0992	0.1969	0.5681	1.0399	0.669249	14.5044	37.9634	126470	18444	57309	258877	461100	2.25365e+07	2.2294e+09	2.88147e+07	146868	NA	3.97893e+07	338.591	1B
mc1418	LTER-MC, Gulf of Naples, Italy	40° 48.500'N	14° 15.000'E	2022-03-02	1	0.0554	0.2079	1.2124	1.1109	1.69386	13.8913	37.9404	787834	86952	34254	708785	1617825	NA	NA	NA	NA	NA	NA	NA	NA
mc1419	LTER-MC, Gulf of Naples, Italy	40° 48.500'N	14° 15.000'E	2022-03-10	1	0.047	0.1229	0.5683	0.4246	0.918236	13.9166	38.0925	414996	36230	9881	322775	783882	1.07056e+08	2.58407e+07	9.76104e+07	1.12109e+06	NA	1.98236e+06	515.19	1B
mc1420	LTER-MC, Gulf of Naples, Italy	40° 48.500'N	14° 15.000'E	2022-03-15	1	0.0193	0.1428	0.6324	0.5667	1.43567	14.2314	38.0966	345830	29644	23056	444638	843168	4.13102e+07	NA	2.57985e+07	323745	NA	NA	551.602	1B
mc1421	LTER-MC, Gulf of Naples, Italy	40° 48.500'N	14° 15.000'E	2022-03-22	1	0.1319	0.4315	2.8523	1.2767	1.08001	13.8866	38.1068	490748	6587	23055	507216	1027606	1.34064e+07	NA	1.40862e+08	93490.7	NA	NA	632.819	1B
mc1422	LTER-MC, Gulf of Naples, Italy	40° 48.500'N	14° 15.000'E	2022-03-30	1	0.0703	0.1565	1.7837	1.5847	3.10053	14.3062	37.5945	5528123	77548	33234	930585	6569490	1.20049e+08	7.21678e+07	6.80653e+07	1.19261e+06	NA	3.76412e+06	536.311	2
mc1424	LTER-MC, Gulf of Naples, Italy	40° 48.500'N	14° 15.000'E	2022-04-11	1	0.126	0.3303	3.1761	2.7367	3.87951	14.6532	37.4769	3644794	177254	44313	1971955	5838316	3.92475e+08	8.42351e+09	8.63028e+07	4.94249e+06	NA	9.79894e+07	733.099	2
mc1502	LTER-MC, Gulf of Naples, Italy	40° 48.500'N	14° 15.000'E	2024-06-13	1	0.0619	0.078	0.3946	0.318	1.43557	23.985	37.6214	2009099	69166	9881	800346	2888492	1.60346e+08	1.00838e+09	1.38959e+08	2.20738e+06	NA	2.46875e+07	NA	2
Ammontatura	Gulf of Naples, Italy	40° 45.000'N	14° 12.700'E	2025-05-13	1	0.0419	0.0139	0.1989	1.2305	0.320536	20.4784	37.5082	51382	15810	4611	272052	343855	2.12412e+07	18790.5	27900000	153813	1.81233e+06	2.19538e+07	NA	NA
MareChiara	LTER-MC, Gulf of Naples, Italy	40° 48.500'N	14° 15.000'E	2025-05-12	1	0.0397	0.062	0.3572	0.4898	5.82773	19.9825	37.4855	17607522	557494	46458	11103423	29314897	3.92253e+08	1.69898e+10	1.05806e+09	5.58465e+06	8.7329e+06	1.59852e+08	NA	NA
Porto	Gulf of Naples, Italy	40° 49.838'N	14° 15.367'E	2025-05-12	1	0.0575	0.061	0.3117	0.5348	2.94237	20.1161	37.1409	17561063	418121	0	9338026	27317210	2.39421e+08	5.05571e+09	7.56481e+08	3.12365e+06	7.31804e+06	6.93201e+07	NA	NA
Amoudara	Heraklion, Greece	35° 20'N	25° 03'E	2024-10-04	1	NA	NA	NA	NA	NA	NA	NA	NA	31260	1450	NA	240	32950	7.19421e+06	1.58428e+08	8.79052e+07	109938	NA	6.62492e+06	NA
Gournes	Heraklion, Greece	35° 20'N	25° 16'E	2024-11-06	1	NA	NA	NA	NA	NA	NA	NA	NA	1910	1180	NA	240	3330	637236	1.01665e+07	758581	4614.4	NA	1.04955e+06	NA
Padanassa	Heraklion, Greece	35° 21'N	25° 02'E	2024-09-24	1	NA	NA	NA	NA	NA	NA	NA	NA	2960	820	NA	210	3990	637236	1.22953e+06	1.43799e+06	4614.4	NA	251085	NA

### Sheet: Spreadsheet_S3
Spreadsheet S3: Number of mismatches between the RPA primers and probe and diatom rbcL gene sequences and time to positivity (TTP) obtained with 1 ng per reaction of DNA extracted from each diatom species. nd in # mismatches: Sanger reads of insufficient quality to determine rbcL sequence with confidence. na in TTP: no amplification in qRPA assay. A heatmap depicts the relative number of mismatch…
Diatom species	# Mismatches				TTP
	For	Probe	Rev	Total
Cyclotella cryptica	0	0	0	0	4
Chaetoceros tenuissimus	0	0	0	0	4.25
Thalassiosira weissflogii	0	0	0	0	4.25
Psammodictyon sp.	0	0	0	0	4.33333
Diploneis sp.	0	0	0	0	4.5
Thalassiosira rotula	0	1	0	1	4.52778
Hyalodiscus stelliger	1	2	2	5	4.75
Minidiscus variabilis	0	1	0	0	4.75
Pseudo-nitzschia multistriata	1	1	0	2	5.5
Coscinodiscus sp.	nd	nd	0	0	5.5
Amphiprora sp.	0	2	0	2	5.66667
Astartiella sp.	0	2	0	2	6
Navicula sp.	1	3	0	4	7.25
Phaeodactylum tricornutum	2	4	0	6	na

### Sheet: Spreadsheet_S4
Spreadsheet S4: Distribution of rbcL sequences per number of mismatch with qRPA probe in each group of phytoplankton. Nucleotide sequences are provided in Text S.
Phytogroup	# rbcL sequences (total)	# Of which with n number of mismatches with qRPA probe
		n
		0	1	2	3	>3
Diatoms	70	55	13	0	2	0
Dinotom	17	10	7	0	0	0
Bolidophyceae	19	0	11	5	3	0
Pelagophyceae	28	0	1	9	2	16
Chrysophytes	260	0	0	0	5	255
Dictyophyceae	6	0	0	0	0	6
Pinguiophyceae	3	0	0	0	0	3
Dinophyceae (other than Dinotom)	5	0	0	0	0	5
Eustigmatophytes	77	0	0	0	0	77
Haptophytes	94	0	0	0	0	94
Chlorophyta	29	0	0	0	0	29
Xanthophytes	52	0	0	0	0	52

### Sheet: Spreadsheet_S5
Spreadsheet S5: Correlation analysis between diatom rbcL gene copies and transcripts L-1 inferred by qRT-RPA and, diatom counts L-1 based on microscopy and inferred diatom biovolumes and carbon L-1, 18S rDNA copies L-1 determined by qPCR, and chlorophyll a L-1 determined by HPLC in field samples.
Variables (log10 values)	Pearson correlation (r)	N	P value	Slope
Diatom rbcL gene copies L-1 vs diatom count L-1	0.836447	22	1.23536e-06	0.71
Diatom rbcL gene copies L-1 vs diatom biovolume L-1	0.30352	15	0.271441	0.23
Diatom rbcL gene copies L-1 vs diatom carbon L-1	0.330563	15	0.228823	0.26
Diatom rbcL gene copies L-1 vs total chlorophyll a L-1	0.688271	19	0.00112264	0.95
Diaom rbcL gene copies L-1 vs diatom 18S rDNA copies L-1	0.830191	22	1.7493e-06	0.85
Diatom rbcL gene copies L-1 (T. rotula) vs diatom 18S rDNA copies L-1	0.817511	22	3.39869e-06	0.78
Diatom rbcL gene copies L-1 (H. Stelliger) vs diatom 18S rDNA copies L-1	0.81377	22	4.09477e-06	0.76
C. cryptica cells L-1 (qRPA) vs diatom count L-1	0.844816	22	7.57893e-07	0.71
T. rotula cells L-1 (qRPA) vs diatom count L-1	0.848158	22	6.1863e-07	0.59
H stelliger cells L-1 (qRPA) vs diatom count L-1	0.849182	22	5.80713e-07	0.58
Diatom 18S rDNA copies L-1 vs diatom count L-1	0.872609	22	1.18864e-07	0.65
Diatom 18S rDNA copies L-1 vs diatom biovolume L-1	0.573607	15	0.0253713	0.49
Diatom 18S rDNA copies L-1 vs diatom carbon L-1	0.588448	15	0.0210216	0.52
Diatom 18S rDNA copies L-1 vs total chlorophyll a L-1	0.742682	19	0.000270276	1.25
Diatom rbcL transcripts L-1 vs diatom count L-1	0.812266	15	0.000234121	0.85
Diatom rbcL transcripts L-1 vs diatom biovolume L-1	0.440828	8	0.274287	0.65
Diatom rbcL transcripts L-1 vs diatom carbon L-1	0.481327	8	0.227213	0.69
Diatom rbcL transcripts L-1 vs total chlorophyll a L-1	0.5453	12	0.0667044	0.93
Diatom rbcL transcripts L-1 vs diatom rbcL gene copies L-1	0.917454	15	1.46209e-06	0.7
Diatom rbcL trnascipts L-1 vs 18S rDNA copies L-1	0.847686	15	6.58444e-05	1.21
Total chlorophyll a L-1 vs diatom count L-1	0.927121	22	1.15706e-08	0.4
Total chlorophyll a L-1 vs diatom biovolume L-1	0.801692	15	0.000325304	0.39
Total chlorophyll a L-1 vs diatom carbon L-1	0.828145	15	0.000137296	0.41
Diatom biovolume L-1 vs diatom count L-1	0.906251	15	3.25247e-06	0.82
Diatom carbon L-1 vs diatom count L-1	0.936852	15	2.68808e-07	0.88
Diatom carbon L-1 vs diatom biovolume L-1	0.994032	15	6.76349e-14	0.97

### Sheet: Spreadsheet_S6
Spreadsheet S6: Cluster comparisons.
Variable	Cluster comparison	Fold change (1st group / 2nd group)	p value
rbcL DNA copies cell-1	1A vs 1B	6.6	0.02
rbcL DNA copies cell-1	1A vs 2	14.45	0.004
rbcL DNA copies cell-1	1B vs 2	2.19	0.269
rbcL DNA copies cell-1	1A vs 1B + 2	10.42	0.002
rbcL DNA copies cell-1	1 vs 2	10.07	0.011
Chlorophyll cell-1	1A vs 1B	1.89	0.111
Chlorophyll cell-1	1A vs 2	7.63	0.004
Chlorophyll cell-1	1B vs 2	4.03	0.008
Chlorophyll cell-1	1A vs 1B + 2	6.46	0.005
Chlorophyll cell-1	1 vs 2	5.69	0.001
Diatom cells L-1 (microscopy)	1A vs 1B	0.33	0.14
Diatom cells L-1 (microscopy)	1A vs 2	0.04	0.004
Diatom cells L-1 (microscopy)	1B vs 2	0.11	0.008
Diatom cells L-1 (microscopy)	1A vs 1B + 2	0.06	0.006
Diatom cells L-1 (microscopy)	1 vs 2	0.09	0.001
rbcL DNA copies L-1 (RPA)	1A vs 1B	5.64	0.085
rbcL DNA copies L-1 (RPA)	1A vs 2	0.46	0.163
rbcL DNA copies L-1 (RPA)	1B vs 2	0.08	0.017
rbcL DNA copies L-1 (RPA)	1A vs 1B + 2	1.29	0.833
rbcL DNA copies L-1 (RPA)	1 vs 2	0.27	0.021
Chlorophyll (mg m-3)	1A vs 1B	0.76	0.389
Chlorophyll (mg m-3)	1A vs 2	0.25	0.023
Chlorophyll (mg m-3)	1B vs 2	0.33	0.061
Chlorophyll (mg m-3)	1A vs 1B + 2	0.48	0.04
Chlorophyll (mg m-3)	1 vs 2	0.25	0.009
Temperature (°C)	1A vs 1B	1.08	0.02
Temperature (°C)	1A vs 2	0.63	0.164
Temperature (°C)	1B vs 2	0.58	0.014
Temperature (°C)	1A vs 1B + 2	0.88	1
Temperature (°C)	1 vs 2	0.61	0.018
Si(OH)4 (mmol m-3)	1A vs 1B	2.98	0.037
Si(OH)4 (mmol m-3)	1A vs 2	2.7	0.092
Si(OH)4 (mmol m-3)	1B vs 2	0.9	0.671
Si(OH)4 (mmol m-3)	1A vs 1B + 2	2.81	0.031
Si(OH)4 (mmol m-3)	1 vs 2	1.44	0.413
PAR (μmol photons m-2 s-1)	1A vs 2	0.53	0.008
PAR (μmol photons m-2 s-1)	1B vs 2	0.39	0.043
PAR (μmol photons m-2 s-1)	1A vs 1B + 2	0.44	0.003
PAR (μmol photons m-2 s-1)	1 vs 2	0.72	0.004
Salinity (PSU)	1A vs 1B	0.99	0.019
Salinity (PSU)	1A vs 2	1.01	0.463
Salinity (PSU)	1B vs 2	1.01	0.027
Salinity (PSU)	1A vs 1B + 2	1	0.673
Salinity (PSU)	1 vs 2	1.01	0.075
NO3 (mmol m-3)	1A vs 1B	1.68	0.539
NO3 (mmol m-3)	1A vs 2	1.58	0.341
NO3 (mmol m-3)	1B vs 2	0.94	0.671
NO3 (mmol m-3)	1A vs 1B + 2	1.68	0.316
NO3 (mmol m-3)	1 vs 2	1	0.36
PO4 (mmol m-3)	1A vs 1B	1.07	1
PO4 (mmol m-3)	1A vs 2	1.45	0.825
PO4 (mmol m-3)	1B vs 2	1.36	0.932
PO4 (mmol m-3)	1A vs 1B + 2	1.45	0.916
PO4 (mmol m-3)	1 vs 2	1.45	0.809
